# Unsaturated Fatty Acids Are Required for Germline Proliferation and Membrane Structural Integrity in *Caenorhabditis elegans*

**DOI:** 10.1101/2025.07.24.666670

**Authors:** Bernabe Battista, Laura I. Lascarez-Lagunas, Diego de Mendoza, Monica P. Colaiácovo

**Affiliations:** Institute of Molecular and Cellular Biology of Rosario, National University of Rosario (IBR-CONICET-UNR) Ocampo y Esmeralda, Rosario 2000, Argentina; Department of Genetics, Blavatnik Institute, Harvard Medical School, Boston, MA 02115, USA

**Author notes:** **To whom correspondence should be addressed**: Diego de Mendoza, Monica P. Colaiácovo.

**Keywords:** *C. elegans*, inducible depletion of UFA, AID system, germline, fertility, meiosis, mitotic proliferation, meiotic progression, membrane structure

## Abstract

Unsaturated fatty acids (UFAs) are critical components of membrane lipids, but their specific roles in germline development and reproductive health remain poorly defined. Here, we investigated the consequences of UFA depletion in the *Caenorhabditis elegan*s germline using an auxin-inducible degron (AID) system to conditionally degrade FAT-7, the major Δ9 stearoyl-CoA desaturase, in a *fat-5; fat-6* double mutant background. This strategy bypassed the lethality associated with complete loss of Δ9 desaturase activity, enabling analysis of UFA deficiency in adult animals. UFA depletion led to a dramatic reduction in brood size, elevated embryonic and larval lethality, and a severe loss of germline nuclei. We found that UFAs are essential for mitotic proliferation, DNA replication, and chromosome organization in the germline. Moreover, reduced UFA levels impaired meiotic progression, accompanied by loss of membrane integrity in the syncytial germline. Notably, UFA deficiency increased nuclear pore complex (NPC) signal intensity, suggesting alterations to the nuclear envelope (NE). Together, our findings demonstrate that UFAs are indispensable for germline maintenance, affecting cell cycle progression, chromosome organization, and membrane architecture. These results underscore a fundamental link between acyl chain composition and reproductive success, highlighting the critical role of lipid homeostasis in the germline.

**Summary:** Unsaturated fatty acids (UFAs) are essential for fertility, but their role in germline maintenance remains unclear. In this study, we used *Caenorhabditis elegans* to examine how UFA depletion affects the germline. By conditionally disrupting UFA synthesis, we found that low UFA levels impair germline mitotic proliferation, DNA replication, meiotic progression, and germline membrane structures. These findings demonstrate that lipid composition is critical for germline maintenance and highlight a broader role for fatty acids in reproductive health, offering insights relevant to metabolic and fertility disorders in humans.
