## Supplementary material for "Unsaturated Fatty Acids Are Required for Germline Proliferation and Membrane Structural Integrity in *Caenorhabditis elegans*": Table S1

### Sheet: F1a and S1a_Plate Phenotyping
Plate phenotyping (Figure 1a and Figure S1a)
Worm/Condition	Total eggs laid	Hatched	Non hatched	Adults	Males		Worm/Condition	Total eggs laid	Hatched	Non hatched	Adults	Males		Worm/Condition	Total eggs laid	Hatched	Non hatched	Adults	Males		Worm/Condition	Total eggs laid	Hatched	Non hatched	Adults	Males		Worm/Condition	Total eggs laid	Hatched	Non hatched	Adults	Males
DDM6+EtOH W1	187	187	0	187	0		DDM6+AUX W1	58	44	14	10	0		DDM6+AUX+OA W1	89	82	7	71	0		WT W1	273	273	0	272	0		DDM6 W1	277	277	0	277	0
DDM6+EtOH W2	118	118	0	116	1		DDM6+AUX W2	78	62	16	2	0		DDM6+AUX+OA W2	59	57	2	56	0		WT W2	276	276	0	263	0		DDM6 W2	248	248	0	247	1
DDM6+EtOH W3	79	79	0	76	0		DDM6+AUX W3	42	35	7	0	0		DDM6+AUX+OA W3	54	54	0	54	0		WT W3	307	307	0	307	1		DDM6 W3	266	266	0	257	0
DDM6+EtOH W4	163	163	0	161	0		DDM6+AUX W4	76	51	25	12	0		DDM6+AUX+OA W4	99	98	1	97	0		WT W4	299	299	0	293	1		DDM6 W4	263	263	0	263	0
DDM6+EtOH W5	130	130	0	130	0		DDM6+AUX W5	74	41	33	0	0		DDM6+AUX+OA W5	137	135	2	114	1		WT W5	292	288	4	284	1		DDM6 W5	210	209	1	209	1
DDM6+EtOH W6	142	142	0	142	0		DDM6+AUX W6	46	33	13	0	0		DDM6+AUX+OA W6	105	103	2	102	0		WT W6	203	203	0	203	0		DDM6 W6	339	339	0	336	0
DDM6+EtOH W7	178	178	0	176	0		DDM6+AUX W7	91	90	1	10	1		DDM6+AUX+OA W7	126	107	19	84	0		WT W7	203	203	0	203	0		DDM6 W7	317	317	0	317	0
DDM6+EtOH W8	95	41	54	37	0		DDM6+AUX W8	17	8	9	0	0		DDM6+AUX+OA W8	95	95	0	92	0		WT W8	262	262	0	261	0		DDM6 W8	101	101	0	101	0
DDM6+EtOH W9	96	84	12	84	0		DDM6+AUX W9	20	10	10	0	0		DDM6+AUX+OA W9	113	111	2	108	0		WT W9	256	252	4	252	0		DDM6 W9	205	205	0	205	0
DDM6+EtOH W10	97	72	25	70	0		DDM6+AUX W10	27	16	11	0	0		DDM6+AUX+OA W10	98	98	0	96	0		WT W10	296	295	1	295	0		DDM6 W10	198	198	0	198	0
DDM6+EtOH W11	148	145	3	141	0		DDM6+AUX W11	63	36	27	6	0		DDM6+AUX+OA W11	88	85	3	85	0		WT W11	292	292	0	292	0		DDM6 W11	185	185	0	185	0
DDM6+EtOH W12	128	121	7	102	0		DDM6+AUX W12	24	24	2	0	0		TOTAL	1063	1025	38	959	1		TOTAL	2959	2950	9	2925	3		DDM6 W12	240	240	0	240	0
TOTAL	1561	1460	101	1422	1		TOTAL	616	450	168	40	1																TOTAL	2849	2848	1	2835	2

### Sheet: F1b and S1b_Total nuclei+ Gaps 
Total nuclei and Gaps (Figure 1b and Figure S1b)
Total nuclei number / gonad arm							# of Gaps / gonad arm
n	DDM6+EtOH	DDM6+AUX	DDM6+AUX+OA	WT	DDM6		n	DDM6+EtOH	DDM6+AUX	DDM6+AUX+OA	WT	DDM6
Gonad 1	296	154	203	362	377		Gonad 1	0	2	2	0	0
Gonad 2	283	217	235	371	379		Gonad 2	0	4	2	0	0
Gonad 3	346	212	257	373	411		Gonad 3	0	4	1	0	0
Gonad 4	339	287	140	289	374		Gonad 4	0	1	1	0	0
Gonad 5	267	176	139	338	369		Gonad 5	0	1	2	5	0
Gonad 6	297	202	249	359	393		Gonad 6	0	0	1	0	0
Gonad 7	293	153	241	349	295		Gonad 7	0	2	2	0	1
Gonad 8	254	143	205	277	343		Gonad 8	1	2	1	0	1
Gonad 9	266	146	268	417	335		Gonad 9	0	1	2	0	0
Gonad 10	302	162	188	377	345		Gonad 10	0	8	0	0	0
Gonad 11	254	204	193	361	417		Gonad 11	1	1	0	0	0
Gonad 12	233	157	182	347	382		Gonad 12	0	3	0	0	1
Gonad 13	272	201	197	307	286		Gonad 13	1	3	0	0	0
Gonad 14	201	210	162	477	302		Gonad 14	0	2	0	1	0
Gonad 15	261	210	176	411	347		Gonad 15	4	2	0	0	0
Gonad 16	307	296	150	369	380		Gonad 16	4	2	0	0	0
Gonad 17	249	143	134	374	371		Gonad 17	3	1	0	0	2
Gonad 18	275	199	211	382	369		Gonad 18	2	4	3	0	0
Gonad 19	354	183	248	288	381		Gonad 19	1	3	0	0	0
Gonad 20	307	278	200	342	375		Gonad 20	3	2	2	1	0
Gonad 21	232	217	315	357	372		Gonad 21	1	0	0	0	0
Gonad 22	335	245	374	351	409		Gonad 22	1	0	0	0	0
Gonad 23	364	195	355	281	370		Gonad 23	0	0	0	0	0
Gonad 24	277	204	359	423	366		Gonad 24	3	0	0	0	1
Gonad 25	370	198	296	379	390		Gonad 25	1	0	1	1	1
Gonad 26	302	239	310	363	292		Gonad 26	2	2	2	0	0
Gonad 27	209	205	382	345	340		Gonad 27	2	3	0	0	0
Gonad 28	255	236	288	311	333		Gonad 28	0	1	0	0	0
Gonad 29	362	232	377	472	342		Gonad 29	1	0	1	0	1
Gonad 30	300	230	327	415	414		Gonad 30	0	2	0	0	0
Gonad 31			373				Gonad 31	0	4	0
Gonad 32			388				Gonad 32	0	2	0
							Gonad 33	0	0
							Gonad 34		5
							Gonad 35		1
							Gonad 36		1
							Gonad 37		1
							Gonad 38		3
							Gonad 39		5

### Sheet: F1c_Oocytes at Diakinesis
# Oocytes at diakinesis (Figure 1c)
Total number of oocytes at diakenesis / gonad arm
n	DDM6+EtOH	DDM6+AUX	DDM6+AUX+OA
Gonad 1	5	4	2
Gonad 2	4	2	3
Gonad 3	4	2	2
Gonad 4	4	2	2
Gonad 5	3	2	2
Gonad 6	3	3	2
Gonad 7	4	3	6
Gonad 8	3	3	4
Gonad 9	3	3	4
Gonad 10	4	3	5
Gonad 11	4	3	3
Gonad 12	4	3	4
Gonad 13	4	3	5
Gonad 14	3	2	4
Gonad 15	4	2	4
Gonad 16	5	2	4
Gonad 17	4	3	3
Gonad 18	5	2	6
Gonad 19	4	1	6
Gonad 20	5	2	4
Gonad 21	5	2	4
Gonad 22	3	2	5
Gonad 23	5	1	6
Gonad 24	4	2	4
Gonad 25	4	3	5
Gonad 26	3	2	5
Gonad 27	4	2	5
Gonad 28	4	2	5
Gonad 29	3	2	5
Gonad 30	4	2	3
Gonad 31	4	2	4
Gonad 32	5	2	3
Gonad 33	5	2	2
Gonad 34	6	2	6
Gonad 35	4	3	5
Gonad 36	5	2	3
Gonad 37	4	2	2
Gonad 38	6	2	2
Gonad 39	4	3	2
Gonad 40	5	1	4
Gonad 41	5	1	4
Gonad 42	4	3	4
Gonad 43	4	4	5
Gonad 44	5	2	3
Gonad 45	6	3	5
Gonad 46	5	1	5
Gonad 47	5	3	3
Gonad 48	5	2	2
Gonad 49	6		4
Gonad 50	7		4
Gonad 51	5		3
Gonad 52	6		3
Gonad 53	5		3
Gonad 54	4		3
Gonad 55	5		2
Gonad 56	5		2
Gonad 57	7
Gonad 58	5
Gonad 59	5
Gonad 60	5
Gonad 61	6
Gonad 62	6
Gonad 63	5
Gonad 64	5
Gonad 65	5
Gonad 66	5
Gonad 67	7
Gonad 68	7
Gonad 69	5
Gonad 70	3
Gonad 71	5
Gonad 72	6
Gonad 73	5
Gonad 74	5
Gonad 75	7
Gonad 76	6
Gonad 77	7
Gonad 78	6
Gonad 79	6
Gonad 80	5
Gonad 81	6
Gonad 82	9

### Sheet: F2a and S1c_M-index 
M-index (Figure 2a and Figure S1c)
M-index: % of pH3+ nuclei in the PMT (Figures 2a and S1c)
n	DDM6+EtOH	DDM6+AUX	DDM6+AUX+OA	WT	DDM6
Gonad 1	4.07	5.88	2.94	2.40	2.26
Gonad 2	4.92	0	1.39	4.60	1.85
Gonad 3	4.85	2.50	3.80	7.69	0
Gonad 4	3.08	4.49	10.91	5.19	1.92
Gonad 5	4.50	1.14	4.48	3.57	0
Gonad 6	8.04	2.22	3.77	7.69	1.63
Gonad 7	1.79	0	1.05	2.08	3.90
Gonad 8	2.02	2.13	0	3.23	0
Gonad 9	2.08	0	1.69	1.53	4.08
Gonad 10	1.71	2.38	0	2.99	5.30
Gonad 11	0	0	1.20	3.23	3.40
Gonad 12	5.10	0	0	1.72	4.65
Gonad 13	4.26	5.80	0	7.75	4.12
Gonad 14	3.26	1.23	0	2.38	1.05
Gonad 15	3.06	3	0	1.50	3.60
Gonad 16	5.76	0	2.86	0.63	5.74
Gonad 17	0	0	6.15	0	4.88
Gonad 18	2.83	0	0	0	6.30
Gonad 19	3.17	0	1.80	0	3.03
Gonad 20	0.83	3.23	0	1.42	0.92
Gonad 21	4.55	0	0	0	1.85
Gonad 22	3.25	0	0	0	0
Gonad 23	5.45	0	0	1.41	2.52
Gonad 24	0	0	0	0.88	0.63
Gonad 25	0	0	0	0	1.67
Gonad 26	0	0	1.30	0.96	2.65
Gonad 27	0.88	0	0	0	3.33
Gonad 28	0	0	6.31	4.40	0.63
Gonad 29	0	0	0	4.63	0
Gonad 30	1.03	0	0	1.85	0
Gonad 31	0	0		4.40	2.08
Gonad 32	2.25	0
Gonad 33	0.86	0
Gonad 34	5.56	0
Gonad 35	3.90
Gonad 36	1.32
Gonad 37	3.06
Gonad 38	7.14

### Sheet: F2b and S1d_PMTnuclear diameter
PMT nuclear diameter (Figure 2b and Figure S1d)
Nuclear diameter
DDM6+EtOH	nuclei	diameter (μm)		DDM6+AUX	nuclei	diameter (μm)		DDM6+AUX+OA	nuclei	diameter (μm)		WT	nuclei	diameter (μm)		DDM6	nuclei	diameter (μm)
Gonad 1	1	2686		Gonad 1	1	2824		Gonad 1	1	3300		Gonad 1	1	2817		Gonad 1	1	3249
	2	3458			2	3378			2	3130			2	2972			2	2693
	3	3134			3	3574			3	3068			3	2521			3	2534
	4	2968			4	3757			4	2965			4	2969			4	2660
	5	3389			5	3374			5	3167			5	3203			5	3265
	6	2964			6	2434			6	3292			6	3318			6	3265
	7	3643			7	3308			7	3381			7	4058			7	2798
	8	2948			8	3506			8	3330			8	2852			8	3200
	9	3394			9	3788			9	2833			9	2767			9	2640
	10	3201			10	3459			10	3031			10	3119			10	3037
	11	3094			11	3687			11	2320			11	2745			11	2821
	12	3021			12	3329			12	3448			12	2913			12	2996
	13	3200			13	3465			13	3315			13	3321			13	3062
	14	3442			14	3435			14	3300			14	3565			14	3068
	15	3032			15	3145			15	3252			15	2741			15	2256
	16	3064			16	2873			16	2653			16	3031			16	2871
	17	3247			17	2866			17	2999			17	2666			17	2745
	18	3355			18	3727			18	2863			18	2863			18	2857
	19	3281			19	3254			19	2370			19	2539			19	3065
	20	3383			20	3201			20	2921			20	2372			20	2786
Gonad 2	1	3096		Gonad 2	1	3099		Gonad 2	1	2918		Gonad 2	1	3057		Gonad 2	1	3449
	2	2795			2	2995			2	2587			2	2640			2	2985
	3	2623			3	3308			3	3238			3	3376			3	2833
	4	3254			4	3915			4	2792			4	3330			4	3315
	5	2469			5	3937			5	3043			5	3205			5	3529
	6	2503			6	3254			6	3514			6	3250			6	3145
	7	3395			7	3695			7	3117			7	3589			7	3524
	8	2697			8	2948			8	3369			8	3398			8	3316
	9	2661			9	3192			9	3676			9	3517			9	2835
	10	2705			10	3238			10	3446			10	3163			10	3332
	11	2612			11	3535			11	3072			11	3057			11	2502
	12	2702			12	2824			12	3863			12	2777			12	2521
	13	3172			13	3247			13	4130			13	2623			13	2798
	14	2637			14	3036			14	3671			14	2653			14	2987
	15	2702			15	2658			15	3410			15	2551			15	2848
	16	3222			16	3572			16	3748			16	3173			16	3304
	17	2525			17	3406			17	4532			17	3128			17	2857
	18	2715			18	3179			18	2623			18	2931			18	2647
	19	2860			19	3177			19	2788			19	2777			19	2685
	20	3244			20	3118			20	2059			20	2879			20	3145
Gonad 3	1	3662		Gonad 3	1	3172		Gonad 3	1	2769		Gonad 3	1	3367		Gonad 3	1	2587
	2	2597			2	2688			2	3188			2	3828			2	2771
	3	2683			3	2683			3	3474			3	3696			3	2877
	4	3032			4	2591			4	3603			4	3733			4	2673
	5	2381			5	2397			5	3117			5	3326			5	3145
	6	3344			6	2978			6	3613			6	1913			6	3844
	7	3905			7	3238			7	3606			7	3369			7	3318
	8	2646			8	2741			8	3337			8	3194			8	2612
	9	2589			9	2797			9	3217			9	3439			9	2687
	10	3448			10	2715			10	3265			10	2927			10	2913
	11	3569			11	2860			11	3326			11	3205			11	3569
	12	3294			12	2860			12	3398			12	3499			12	2652
	13	3198			13	3346			13	2561			13	3742			13	3265
	14	3670			14	3232			14	3318			14	3662			14	3122
	15	3263			15	3883			15	2815			15	3271			15	3249
	16	2626			16	3955			16	3142			16	3053			16	3423
	17	3693			17	2949			17	3439			17	3130			17	2913
	18	4264			18	3239			18	2583			18	3020			18	2081
	19	3047			19	3225			19	2586			19	3618			19	2396
	20	4378			20	3953			20	2821			20	2402			20	2805
Gonad 4	1	3329		Gonad 4	1	3415		Gonad 4	1	3122		Gonad 4	1	3454		Gonad 4	1	2706
	2	3540			2	3389			2	3576			2	3423			2	2767
	3	2942			3	3171			3	3145			3	2748			3	3250
	4	3599			4	3663			4	3589			4	3917			4	2943
	5	3196			5	3015			5	4182			5	3304			5	2838
	6	3290			6	2866			6	2864			6	2589			6	2534
	7	3775			7	3036			7	3842			7	2669			7	2741
	8	3516			8	2683			8	2980			8	3107			8	2984
	9	3563			9	2839			9	2945			9	3547			9	3262
	10	3578			10	3446			10	3678			10	3414			10	3145
	11	3602			11	3064			11	3984			11	2468			11	3031
	12	2858			12	2948			12	3125			12	3524			12	2815
	13	2897			13	3192			13	1959			13	3091			13	3395
	14	3529			14	3103			14	3050			14	2896			14	2879
	15	3444			15	3274			15	2462			15	3048			15	3275
	16	3887			16	2860			16	2969			16	2722			16	3145
	17	3148			17	3461			17	2813			17	2693			17	2377
	18	3571			18	3201			18	2732			18	2589			18	2817
	19	3887			19	3561			19	2224			19	3045			19	2521
	20	3946			20	3134			20	2352			20	2658			20	2381
Gonad 5	1	2649		Gonad 5	1	3574		Gonad 5	1	3055		Gonad 5	1	2871		Gonad 5	1	3065
	2	3055			2	2741			2	3697			2	2833			2	3332
	3	3414			3	3225			3	3214			3	3292			3	2930
	4	2797			4	3729			4	2734			4	3119			4	2739
	5	2995			5	4235			5	3537			5	3117			5	3265
	6	3198			6	3569			6	2613			6	2861			6	2980
	7	2894			7	4888			7	3053			7	2978			7	2486
	8	3152			8	4186			8	3051			8	2813			8	2489
	9	3192			9	4818			9	3568			9	3754			9	3441
	10	3009			10	3888			10	3298			10	3266			10	2776
	11	3103			11	3516			11	3377			11	2483			11	3275
	12	3233			12	4123			12	3024			12	2984			12	2432
	13	3530			13	4256			13	3062			13	2900			13	3042
	14	3208			14	3238			14	2516			14	2467			14	3128
	15	3210			15	5095			15	3530			15	3273			15	2613
	16	4099			16	4603			16	3414			16	3446			16	2805
	17	2839			17	3752			17	3410			17	3550			17	2789
	18	3864			18	4667			18	3426			18	3347			18	2722
	19	3811			19	4546			19	3426			19	2805			19	2652
	20	3783			20	4830			20	3014			20	2013			20	3382
Gonad 6	1	2829		Gonad 6	1	3424		Gonad 6	1	2945		Gonad 6	1	2789		Gonad 6	1	2996
	2	2833			2	3499			2	2900			2	2445			2	3128
	3	2756			3	3254			3	2623			3	3201			3	2667
	4	2992			4	3489			4	3223			4	2734			4	3030
	5	3066			5	3973			5	3358			5	2912			5	2666
	6	2753			6	3354			6	3358			6	3128			6	2879
	7	2762			7	2972			7	3190			7	3117			7	3439
	8	2773			8	3435			8	3002			8	2996			8	2980
	9	3186			9	4044			9	3249			9	3449			9	2748
	10	3397			10	3583			10	3223			10	3418			10	3042
	11	3094			11	3812			11	3647			11	3152			11	2298
	12	2637			12	3840			12	3379			12	3475			12	3293
	13	2924			13	3631			13	2835			13	3714			13	2731
	14	3040			14	3861			14	2560			14	2525			14	2909
	15	3126			15	3625			15	2770			15	2864			15	2709
	16	3556			16	3303			16	2496			16	3986			16	2580
	17	3056			17	3169			17	2486			17	2726			17	2924
	18	3406			18	3231			18	3057			18	3260			18	2640
	19	2611			19	3630			19	2814			19	2589			19	2707
	20	3261			20	4099			20	2722			20	2652			20	2586
Gonad 7	1	2908		Gonad 7	1	3135		Gonad 7	1	2945		Gonad 7	1	3051		Gonad 7	1	2562
	2	3308			2	3765			2	2943			2	2489			2	2388
	3	3374			3	3504			3	2126			3	2969			3	2987
	4	3414			4	3633			4	2924			4	3100			4	2833
	5	3540			5	3915			5	2854			5	2057			5	2871
	6	3021			6	3442			6	2936			6	3145			6	3423
	7	3189			7	3250			7	3387			7	3329			7	3096
	8	3600			8	4179			8	2913			8	3524			8	3326
	9	3611			9	3729			9	2847			9	3475			9	3107
	10	3329			10	3993			10	3403			10	2906			10	3311
	11	3974			11	3746			11	2996			11	3292			11	2789
	12	3036			12	3430			12	2943			12	3798			12	2160
	13	2955			13	3725			13	3733			13	3517			13	3077
	14	2400			14	3504			14	3117			14	2945			14	2873
	15	3629			15	3646			15	3037			15	2936			15	2798
	16	3953			16	2985			16	2640			16	2798			16	3072
	17	3540			17	3003			17	2852			17	2984			17	2579
	18	3545			18	3552			18	3205			18	3002			18	2777
	19	2945			19	3799			19	2813			19	3763			19	3249
	20	2810			20	3661			20	3134			20	2496			20	2706
Gonad 8	1	3064		Gonad 8	1	3332		Gonad 8	1	3460		Gonad 8	1	3178		Gonad 8	1	3662
	2	2527			2	3204			2	2468			2	2600			2	2600
	3	2683			3	2788			3	3042			3	2467			3	2286
	4	2716			4	3055			4	3200			4	3217			4	2706
	5	2668			5	3047			5	2560			5	2586			5	2739
	6	2668			6	3848			6	3076			6	2216			6	2676
	7	2566			7	3679			7	2653			7	2676			7	2726
	8	2683			8	3227			8	3083			8	2640			8	2706
	9	2969			9	3684			9	3379			9	2961			9	2936
	10	2465			10	3225			10	2847			10	2676			10	2507
	11	2745			11	3442			11	3458			11	3271			11	2172
	12	3148			12	3178			12	3053			12	2352			12	2769
	13	2688			13	3148			13	2719			13	3657			13	2991
	14	2897			14	3423			14	3002			14	3108			14	3337
	15	3148			15	3400			15	2823			15	2528			15	3217
	16	3232			16	3519			16	3194			16	3687			16	2943
	17	3120			17	3695			17	3589			17	3851			17	3208
	18	2612			18	3326			18	3252			18	3186			18	3043
	19	2346			19	3917			19	3544			19	2489			19	2833
	20	3374			20	3200			20	3145			20	2667			20	3273
Gonad 9	1	3219		Gonad 9	1	3747		Gonad 9	1	3088		Gonad 9	1	3337		Gonad 9	1	3096
	2	2821			2	3671			2	2960			2	2632			2	2607
	3	3578			3	3054			3	3397			3	2915			3	2943
	4	2965			4	3424			4	2957			4	2745			4	2758
	5	3055			5	3196			5	2980			5	2528			5	2760
	6	3805			6	3644			6	2852			6	2652			6	3076
	7	2697			7	3347			7	3068			7	2741			7	2991
	8	3461			8	2904			8	3096			8	2805			8	2667
	9	2576			9	3196			9	3414			9	3106			9	2945
	10	2557			10	2784			10	3188			10	3282			10	2521
	11	2907			11	3983			11	3249			11	2915			11	2957
	12	2821			12	2995			12	2685			12	3053			12	2673
	13	3204			13	3765			13	2344			13	2945			13	2706
	14	3698			14	3353			14	2745			14	1913			14	2969
	15	3885			15	3574			15	2575			15	3252			15	3055
	16	3446			16	3442			16	2320			16	3183			16	3060
	17	4026			17	3332			17	2852			17	2936			17	2707
	18	3192			18	3529			18	3057			18	3010			18	2454
	19	3841			19	2965			19	3142			19	3699			19	2445
	20	3684			20	2726			20	2560			20	2579			20	3005
Gonad 10	1	3822		Gonad 10	1	2845						Gonad 10	1	3233
	2	3679			2	3047							2	2827
	3	3235			3	2910							3	3550
	4	3441			4	3081							4	2321
	5	2938			5	3032							5	2204
	6	3118			6	3454							6	2486
	7	2547			7	2948							7	3145
	8	3247			8	3906							8	3145
	9	3489			9	3949							9	2457
	10	3340			10	3025							10	2936
	11	2721			11	3852							11	3441
	12	2578			12	3445							12	2700
	13	3046			13	3212							13	2913
	14	2981			14	3036							14	2612
	15	3412			15	2944							15	2135
	16	2860			16	3143							16	2673
	17	3353			17	3710							17	3002
	18	3743			18	4273							18	3117
	19	3192			19	3551							19	2895
	20	3290			20	4101							20	2336
Gonad 11	1	3096		Gonad 11	1	3849						Gonad 11	1	2798
	2	3532			2	3966							2	2945
	3	2991			3	4312							3	2838
	4	2847			4	2870							4	2683
	5	3716			5	2936							5	2435
	6	3234			6	3685							6	2918
	7	3434			7	3376							7	2891
	8	3397			8	2978							8	2777
	9	3490			9	2726							9	3423
	10	3714			10	2957							10	2476
	11	2864			11	3742							11	2589
	12	3292			12	3119							12	3024
	13	3405			13	3649							13	3002
	14	2961			14	3685							14	3096
	15	2972			15	4182							15	2889
	16	3057			16	3569							16	3439
	17	3150			17	3353							17	3326
	18	3377			18	3345							18	3379
	19	2528			19	3515							19	2771
	20	3321			20	3652							20	3395
Gonad 12	1	3273		Gonad 12	1	3315						Gonad 12	1	3057
	2	3685			2	3239							2	2838
	3	3426			3	3223							3	3027
	4	3100			4	2913							4	3273
	5	3170			5	3915							5	2963
	6	3461			6	2788							6	2788
	7	3766			7	2352							7	2954
	8	3477			8	3142							8	3252
	9	3107			9	2817							9	3315
	10	2670			10	3499							10	2879
	11	3683			11	2992							11	2316
	12	2706			12	3648							12	2213
	13	3657			13	2726							13	3031
	14	3037			14	3410							14	2814
	15	2673			15	3571							15	2769
	16	3173			16	3622							16	2669
	17	2669			17	3742							17	2135
	18	3016			18	3345							18	2428
	19	3057			19	2921							19	2580
	20	2721			20	3575							20	2286
Gonad 13	1	3330		Gonad 13	1	3358
	2	3292			2	4130
	3	3635			3	3669
	4	3091			4	3591
	5	3128			5	3700
	6	3511			6	3332
	7	2440			7	2798
	8	3846			8	3611
	9	3544			9	3107
	10	3789			10	3292
	11	3062			11	3554
	12	2943			12	3603
	13	2930			13	3988
	14	3446			14	3812
	15	2687			15	4006
	16	3152			16	3273
	17	3163			17	3403
	18	3210			18	4385
	19	3339			19	4153
	20	2630			20	4315
Gonad 14	1	3586		Gonad 14	1	3062
	2	3083			2	2963
	3	3525			3	2896
	4	3238			4	3966
	5	3785			5	3974
	6	2912			6	3583
	7	3292			7	3568
	8	3719			8	3917
	9	3586			9	3712
	10	3532			10	2433
	11	2722			11	2579
	12	2640			12	2957
	13	3128			13	3397
	14	2709			14	3381
	15	2813			15	4042
	16	3170			16	3939
	17	2877			17	3958
	18	3403			18	3128
	19	2764			19	3262
	20	2798			20	3184
Gonad 15	1	3144		Gonad 15	1	2798
	2	3142			2	3662
	3	3423			3	3142
	4	2918			4	3768
	5	2464			5	4021
	6	3353			6	3744
	7	3020			7	3234
	8	2745			8	3227
	9	2683			9	3669
	10	2785			10	3744
	11	3403			11	3763
	12	3284			12	3754
	13	2873			13	4054
	14	3554			14	2937
	15	2751			15	4178
	16	3263			16	3738
	17	3107			17	2798
	18	2873			18	3821
	19	3037			19	3696
	20	3183			20	2873
Gonad 16	1	3117		Gonad 16	1	3939
	2	2945			2	3886
	3	3042			3	2687
	4	3117			4	3571
	5	4008			5	3266
	6	3458			6	2838
	7	3481			7	3024
	8	3812			8	3984
	9	3347			9	4038
	10	2705			10	3304
	11	3796			11	3461
	12	4262			12	3719
	13	3448			13	3753
	14	3431			14	2685
	15	2496			15	3542
	16	3048			16	2600
	17	2065			17	2847
	18	3583			18	3311
	19	3882			19	3943
	20	2623			20	3381
Gonad 17	1	3130
	2	3145
	3	3571
	4	2980
	5	3136
	6	2924
	7	3446
	8	3114
	9	2722
	10	2943
	11	3060
	12	2722
	13	3292
	14	2918
	15	3449
	16	3057
	17	2848
	18	3173
	19	2656
	20	2420
Gonad 18	1	3449
	2	3369
	3	3418
	4	2864
	5	3810
	6	3184
	7	2610
	8	2924
	9	2879
	10	2954
	11	2705
	12	3382
	13	3205
	14	2913
	15	3085
	16	2847
	17	3020
	18	3236
	19	2960
	20	3178
Gonad 19	1	3591
	2	3358
	3	2965
	4	3208
	5	3801
	6	3332
	7	3293
	8	2815
	9	3072
	10	2879
	11	3244
	12	3326
	13	3434
	14	2980
	15	3145
	16	3183
	17	3024
	18	3208
	19	2783
	20	3057
Gonad 20	1	3201
	2	3661
	3	3184
	4	2921
	5	3002
	6	3304
	7	3554
	8	2606
	9	3446
	10	3530
	11	3030
	12	2813
	13	3948
	14	3458
	15	3554
	16	3315
	17	3184
	18	2613
	19	2650
	20	3091

### Sheet: F2d and S1e_S-index
BrdU assessments (Figure 2d and Figure S1e)
S-index: % of BrdU+ nuclei in the PMT
	Time of exposure to BrdU								Time of exposure to BrdU								Time of exposure to BrdU								Time of exposure to BrdU								Time of exposure to BrdU
DDM6+EtOH	1 h	3h	5h	7h	9h	11h		DDM6+AUX	1 h	3h	5h	7h	9h	11h		DDM6+AUX+OA	1 h	3h	5h	7h	9h	11h		WT	1 h	3h	5h	7h	9h	11h		DDM6	1 h	3h	5h	7h	9h	11h
Gonad 1	47.37	61.86	79.13	66.33	83.93	93.83		Gonad 1	52.78	43.55	67.53	67.19	47.67	71.70		Gonad 1	29.66	41.98	43.02	54.29	72.13	64.84		Gonad 1	62.26	41.14	98.77	89.01	91.76	96.47		Gonad 1	41.77	56.88	91.30	96.03	98.31	100.00
Gonad 2	40.94	54.17	68.75	89.52	97.94	100.00		Gonad 2	48.48	48.19	64.00	89.16	16.18	56.72		Gonad 2	55.68	62.82	53.76	71.43	66.07	77.27		Gonad 2	36.30	56.64	97.83	71.88	100.00	100.00		Gonad 2	68.91	57.41	84.62	87.39	99.07	100.00
Gonad 3	63.54	36.36	71.17	93.39	98.70	94.17		Gonad 3	24.77	21.11	53.03	96.55	68.85	46.67		Gonad 3	46.43	30.34	43.33	49.30	67.24	74.60		Gonad 3	51.65	58.25	55.34	95.05	97.53	100.00		Gonad 3	37.91	60.58	87.50	69.11	95.93	100.00
Gonad 4	68.75	66.67	41.18	86.52	100.00	72.64		Gonad 4	38.78	57.97	57.63	62.12	44.16	55.77		Gonad 4	37.74	52.34	52.50	55.84	56.67	67.65		Gonad 4	35.97	21.52	83.58	98.23	100.00	92.86		Gonad 4	50.58	75.63	90.68	71.92	94.51	100.00
Gonad 5	37.38	48.87	84.68	68.03	100.00	94.37		Gonad 5	41.30	56.14	46.15	71.62	46.58	93.62		Gonad 5	46.75	58.65	40.91	64.62	73.77	66.67		Gonad 5	44.92	53.19	81.63	96.77	98.72	100.00		Gonad 5	16.81	71.25	99.06	93.66	100.00	100.00
Gonad 6	52.68	40.80	65.14	60.00	83.50	100.00		Gonad 6	41.07	48.19	36.71	88.33	82.86	63.29		Gonad 6	42.68	32.47	41.25	64.38	75.00	67.80		Gonad 6	17.20	66.94	90.91	89.00	100.00	98.77		Gonad 6	44.22	46.67	78.57	95.16	97.00	100.00
Gonad 7	47.87	50.52	75.00	64.75	96.47	84.85		Gonad 7	25.00	53.95	31.75	49.15	97.50	26.80		Gonad 7	49.43	35.37	56.32	57.75	71.03	68.42		Gonad 7	47.18	56.76	88.57	96.43	100.00	72.12		Gonad 7	47.62	57.62	94.74	59.01	100.00	100.00
Gonad 8	50.00	64.12	96.36	83.81	96.51	100.00		Gonad 8	46.94	42.86	31.51	53.40	98.61	54.84		Gonad 8	47.42	35.37	58.54	76.81	83.56	58.62		Gonad 8	45.69	54.23	89.32	96.70	100.00	97.78		Gonad 8	65.32	81.67	96.26	98.40	96.97	100.00
Gonad 9	51.58	56.18	73.09	73.28	58.24	100.00		Gonad 9	43.94	41.67	46.99	78.08	61.19	64.41		Gonad 9	29.70	46.67	31.82	60.27	62.12	58.54		Gonad 9	49.22	56.64	81.20	95.45	100.00	99.09		Gonad 9	59.32	67.72	79.17	95.68	87.16	100.00
Gonad 10	37.27	28.45	66.48	70.08	96.94	97.67		Gonad 10	28.57	47.62	17.57	56.32	48.61	56.86		Gonad 10	42.20	40.51	50.54	53.03	71.93	51.00		Gonad 10	44.26	52.50	93.48	82.69	100.00	100.00		Gonad 10	44.89	75.68	88.62	97.81	61.54	100.00
Gonad 11		42.59		71.96	76.92	100.00		Gonad 11			22.58	79.73	60.66	70.00		Gonad 11	52.34	47.50	55.85	63.44	60.95	61.80		Gonad 11	67.01	59.62	29.35	77.53	88.30	97.00		Gonad 11	36.13	25.00	57.78	78.72	78.00	67.89
Gonad 12					94.29	91.43		Gonad 12			35.63	35.38	53.23	6.78		Gonad 12	41.18	42.27	51.34	49.58	60.00	53.52		Gonad 12	41.88	52.83	74.12	44.79	90.38	88.76		Gonad 12	51.28	41.48	61.26	44.54	62.90	71.82
Gonad 13					46.73	96.33		Gonad 13			51.24	36.67	61.11	50.85		Gonad 13			47.90	63.79	48.78	82.56		Gonad 13	51.18	62.64	57.47	45.59	91.49	100.00		Gonad 13	40.16	40.18	87.74	43.14	63.04	62.11
Gonad 14					52.17	94.04		Gonad 14			29.87	40.58	44.59	50.79		Gonad 14				53.79	61.54	72.55		Gonad 14	37.01	46.30	41.98	85.56	68.82			Gonad 14	51.85	52.59	54.79	37.14	79.31	52.88
Gonad 15					53.38	76.87		Gonad 15				21.43	41.51	52.11		Gonad 15				46.59	59.79	69.62		Gonad 15	54.67	54.63	46.51	76.92	85.71			Gonad 15	59.84	57.64	62.07	57.89	72.64	93.75
Gonad 16					61.79			Gonad 16				42.86	47.44	61.64		Gonad 16						67.71		Gonad 16	73.00	54.95						Gonad 16			46.75	79.82
								Gonad 17				17.46	60.00	60.98		Gonad 17						52.48		Gonad 17	42.40
								Gonad 18				36.78	32.76	65.71		Gonad 18						59.34		Gonad 18	43.75
								Gonad 19					55.70	67.69		Gonad 19						76.14		Gonad 19	46.91
																								Gonad 20	50.60
																								Gonad 21	57.55
																								Gonad 22	35.24
																								Gonad 23	50.00
																								Gonad 24	58.43
																								Gonad 25	68.22
																								Gonad 26	12.84
																								Gonad 27	37.01

### Sheet: F3a,b and S1f_Meiotic progress
Leptotene/zygotene-like organization + S8 pSUN-1 signal (Figure 3a, b and Figure S1f)
Leptotene/zygotene-like organization (L/Z) in the pachytene								S8 pSUN-1 signal
L/Z+: # of gonads with chromosomes displaying L/Z-like organization in the pachytene								The table shows the number of rows with at least 2 positive S8 pSUN-1 nuclei, normalized to the total number of nuclei in the gonad arm.
L/Z-: # of gonads without chromosomes displaying L/Z-like organization in the pachytene								In all cases, this value was multiplied by 100 to avoid displaying fractional numbers.
	DDM6+EtOH	DDM6+AUX	DDM6+AUX+OA						DDM6+EtOH	DDM6+AUX	DDM6+AUX+OA	N2	DDM6
L/Z+	3	13	2					Gonad 1	6.08	12.99	10.34	5.80	5.84
L/Z-	12	2	13					Gonad 2	6.71	12.90	10.64	5.66	8.97
								Gonad 3	7.51	9.91	8.56	7.51	7.06
								Gonad 4	5.90	7.32	11.43	7.96	7.75
								Gonad 5	6.74	8.52	14.39	6.80	9.49
								Gonad 6	6.40	10.89	10.84	8.64	7.38
								Gonad 7	4.78	17.65	9.54	5.73	11.19
								Gonad 8	7.09	18.18	8.29	10.11	5.83
								Gonad 9	9.40	17.81	10.82	6.24	6.57
								Gonad 10	7.62	14.81	10.64	7.16	6.96
								Gonad 11	9.84	14.22	8.29	6.65	6.95
								Gonad 12	12.02	14.65	12.09	6.63	10.21
								Gonad 13	11.76	14.93	10.15	8.79	10.49
								Gonad 14	10.95	11.90	14.81	5.24	8.28
								Gonad 15	8.81	15.24	9.66	5.11	7.78
								Gonad 16	8.47	10.14	11.33		6.58
								Gonad 17	11.65	16.78	10.45		8.63
								Gonad 18	7.27	15.08	9.95		4.88
								Gonad 19	10.45	19.13	9.68		7.61
								Gonad 20	8.47		10.00
								Gonad 21	10.34
								Gonad 22	7.46
								Gonad 23	8.79

### Sheet: F4c_NPC
NPC: nuclear pore complex fluorescence intensity (Figure 4c)
Bellow are depicted the NPC fluorescence intensity determinations for individual nuclei within each gonad zone
ConditionR6A3A4:U6A4:S7A3A4:U6A4:T7A4:V7A4:X7A3A4:U6A4:Y7A3A4:U6A4:AA6A4:AC6A3A4:U6A4:AE6A4:AC6A4:AC5A4:AE4AA4:AE7	PMT	TZ	EP	P	LP		Condition	PMT	TZ	EP	P	LP		Condition	PMT	TZ	EP	P	LP		Condition	PMT	TZ	EP	P	LP		Condition	PMT	TZ	EP	P	LP
DDM6+EtOH							DDM6+AUX							DDM6+AUX+OA							WT							DDM6
Gonad 1							Gonad 1							Gonad 1							Gonad 1							Gonad 1
nucleus 1	91804	110773	89683	93383	75885		nucleus 1	170363	216579	257384	230232	288435		nucleus 1	156448	239498	217578	262731	216388		nucleus 1	184833	187099	125298	225041	461086		nucleus 1	111452	64925	68839	94869	176707
nucleus 2	91373	121820	91129	97048	85331		nucleus 2	163928	228521	228188	268377	294396		nucleus 2	153446	236083	213427	242424	206560		nucleus 2	170793	160081	142178	315022	531016		nucleus 2	85441	70766	70907	88061	166176
nucleus 3	86327	112352	94098	92155	80574		nucleus 3	184225	214716	212159	217869	286304		nucleus 3	147942	272538	249177	282625	217163		nucleus 3	175535	152452	141233	361749	537771		nucleus 3	90054	70906	69032	86202	137102
nucleus 4	94803	93700	91302	89713	76182		nucleus 4	192123	234783	266354	175387	290520		nucleus 4	158850	295543	282432	262598	329311		nucleus 4	174996	145485	146747	416896	515542		nucleus 4	75535	79502	68275	89705	132222
nucleus 5	97538	98348	90030	96479	84927		nucleus 5	174214	203155	269308	244804	294390		nucleus 5	136914	246195	261809	206745	353970		nucleus 5	180759	172732	126089	400219	559526		nucleus 5	83478	64522	77989	85817	127647
Gonad 2							Gonad 2							Gonad 2							Gonad 2							Gonad 2
nucleus 1	145311	154976	120730	118643	86761		nucleus 1	248891	350408	238859	255875	270845		nucleus 1	154745	298022	246024	204059	182482		nucleus 1	171550	169720	202120	324766	415676		nucleus 1	109911	98619	94388	103418	108903
nucleus 2	156222	133350	110461	112989	95859		nucleus 2	248746	281724	231572	249554	296261		nucleus 2	158885	279642	279328	216071	191773		nucleus 2	175451	159690	235442	373780	537379		nucleus 2	103335	81307	101205	88242	127497
nucleus 3	146872	157361	117227	117132	105757		nucleus 3	251922	306893	220318	249197	305449		nucleus 3	191649	293072	280432	218177	165228		nucleus 3	186564	142399	209553	365508	533367		nucleus 3	92820	100770	97090	86080	119409
nucleus 4	146632	139261	120436	114275	115731		nucleus 4	270334	338493	237245	229999	291022		nucleus 4	174316	252110	262585	201558	167048		nucleus 4	173856	159584	230319	386431	526751		nucleus 4	101995	99942	111855	100439	108578
nucleus 5	148570	142014	123342	103155	113140		nucleus 5	268376	300222	231795	255193	296644		nucleus 5	139702	269819	242585	201290	156861		nucleus 5	187040	175636	269130	354911	512496		nucleus 5	97438	86007	107961	101584	99207
Gonad 3							Gonad 3							Gonad 3							Gonad 3							Gonad 3
nucleus 1	141567	144674	174026	160555	159607		nucleus 1	268154	264169	161837	203029	225565		nucleus 1	161597	156695	180569	199076	220947		nucleus 1	143582	141924	146215	192329	337136		nucleus 1	89676	81206	81587	77177	118391
nucleus 2	129849	152639	171538	163725	159458		nucleus 2	321555	241219	155523	244122	283005		nucleus 2	225478	130978	180542	161385	197419		nucleus 2	134726	136925	112279	162552	284183		nucleus 2	88251	94437	83580	84741	108138
nucleus 3	136169	152784	163067	154919	157888		nucleus 3	287441	236923	193155	235170	273884		nucleus 3	231218	135196	215791	182703	257241		nucleus 3	163312	146549	166757	170480	454965		nucleus 3	105151	83764	92556	76801	105208
nucleus 4	143958	136627	156017	169815	153171		nucleus 4	289494	260692	192655	216975	282307		nucleus 4	176701	143894	191359	195647	238547		nucleus 4	180333	152365	173105	168963	238024		nucleus 4	94188	86958	95719	80040	111111
nucleus 5	139461	158373	143856	189823	162666		nucleus 5	251170	242507	208494	291846	227743		nucleus 5	187623	119392	200250	196682	206015		nucleus 5	158430	138042	155096	210253	249808		nucleus 5	78197	79738	101154	74449	104834
Gonad 4							Gonad 4							Gonad 4							Gonad 4							Gonad 4
nucleus 1	89725	114634	111860	145633	133463		nucleus 1	160321	185332	159473	219736	330871		nucleus 1	136882	162803	155392	206596	273596		nucleus 1	130684	266736	245031	228021	219432		nucleus 1	92309	98121	90047	99662	150498
nucleus 2	90429	118270	122515	137913	148901		nucleus 2	165266	206920	174386	212254	334877		nucleus 2	139761	137753	154642	205051	264884		nucleus 2	139778	279187	232890	216644	208203		nucleus 2	102718	111222	88717	101581	118224
nucleus 3	94872	114211	106419	134874	145166		nucleus 3	183339	163645	169080	219141	365469		nucleus 3	153736	121348	161323	203673	302433		nucleus 3	144620	316849	259556	221335	202700		nucleus 3	110030	95631	88678	120242	120270
nucleus 4	92717	112344	111871	148034	120669		nucleus 4	146676	163260	172738	189568	353185		nucleus 4	161060	146839	149227	192705	253047		nucleus 4	144283	332150	223567	251558	260620		nucleus 4	110898	105372	89651	129665	117158
nucleus 5	104026	115279	104994	127399	124304		nucleus 5	190613	171886	174932	181115	282266		nucleus 5	152391	137520	159302	201670	268034		nucleus 5	131436	266501	265893	209082	209262		nucleus 5	113541	107476	94435	137407	144125
Gonad 5							Gonad 5							Gonad 5							Gonad 5							Gonad 5
nucleus 1	123864	107386	113354	123466	123131		nucleus 1	245015	180241	196098	192393	173216		nucleus 1	159251	149820	182900	197445	173958		nucleus 1	268429	266979	244035	257465	286336		nucleus 1	112196	100554	95430	90532	88575
nucleus 2	114456	114876	83041	126876	124888		nucleus 2	264612	186078	176750	215111	160224		nucleus 2	154695	145380	190672	176401	199394		nucleus 2	244893	280860	224964	210419	306108		nucleus 2	116692	106397	92326	89937	97058
nucleus 3	123070	112566	106916	132308	133796		nucleus 3	242375	196767	199145	190389	167484		nucleus 3	185494	212718	197446	169415	170778		nucleus 3	227713	309484	232749	201868	324854		nucleus 3	130224	102538	99847	105123	87673
nucleus 4	111687	120003	108921	134065	115081		nucleus 4	241757	190277	175784	192888	183832		nucleus 4	188631	212356	172638	169840	189235		nucleus 4	259592	289866	215645	185420	306662		nucleus 4	113559	101683	99456	93978	92710
nucleus 5	121263	117129	101883	118806	122637		nucleus 5	209028	196991	175864	195349	171634		nucleus 5	147435	198462	195337	214126	197949		nucleus 5	202045	242024	195164	203250	316512		nucleus 5	108542	97020	96531	100546	117877
Gonad 6							Gonad 6							Gonad 6							Gonad 6							Gonad 6
nucleus 1	118107	101801	97698	93676	105598		nucleus 1	247542	149852	151194	229562	214480		nucleus 1	224836	188293	176829	171886	273282		nucleus 1	113050	118695	130258	140611	171204		nucleus 1	92266	100708	106512	100530	150491
nucleus 2	115493	105138	102215	90821	95809		nucleus 2	254222	164968	160800	204826	215316		nucleus 2	193087	278961	176714	149358	188711		nucleus 2	101356	122141	139482	152512	168202		nucleus 2	87055	103362	105745	93426	132092
nucleus 3	130534	102976	102234	93978	122074		nucleus 3	238907	162751	191196	192024	205308		nucleus 3	232384	238372	212098	215712	203376		nucleus 3	106757	137035	129662	142469	162051		nucleus 3	92857	122074	101990	87333	144520
nucleus 4	107800	108307	98276	94849	97041		nucleus 4	241868	154829	186072	181453	199411		nucleus 4	276151	176526	104336	154599	128763		nucleus 4	116111	136961	150596	136529	174798		nucleus 4	88598	130342	97458	97040	120786
nucleus 5	116349	92255	93740	101912	87724		nucleus 5	198836	153309	189385	178776	201888		nucleus 5	188292	227128	113754	129385	172781		nucleus 5	106663	137545	140014	138502	147217		nucleus 5	87983	106846	97245	90404	119232

### Sheet: S1b_Apoptosis 
Apoptotic nuclei count (Figure S1b)
Below are the number of nuclei stained with Acridine Orange scored in each gonad for each indicated condition
n	DDM6+EtOH	DDM6+AUX	DDM6+AUX+OA	N2	DDM6
Gonad 1	0	0	0	0	0
Gonad 2	0	0	0	1	0
Gonad 3	0	0	0	0	0
Gonad 4	0	1	0	0	0
Gonad 5	0	0	0	0	0
Gonad 6	0	0	0	1	0
Gonad 7	0	0	0	0	0
Gonad 8	0	0	0	0	0
Gonad 9	0	0	0	0	0
Gonad 10	0	0	0	0	0
Gonad 11	0	0	0	2	0
Gonad 12	0	0	0	2	0
Gonad 13	0	0	0	0	0
Gonad 14	0	0	0	3	0
Gonad 15	0	0	0	1	0
Gonad 16	0	0	0	0	0
Gonad 17	0	0	0	0	0
Gonad 18	0	0	0	0	0
Gonad 19	0	0	0	0	0
Gonad 20	1	0	0	0	0
Gonad 21	0	0	0	0	0
Gonad 22	0	0	0	0	0
Gonad 23	0	0	0	0	0
Gonad 24	0	0	0	3	0
Gonad 25	0	0	0	2	0
Gonad 26	0	0	0	3	0
Gonad 27	0	0	0	2	0
Gonad 28	0	1	0	1	0
Gonad 29	0	0	0	1	0
Gonad 30	0	0	0	3	0
Gonad 31	0	0	0	1	0
Gonad 32	0	0	0	3	0
Gonad 33	0	0	0	0	0
Gonad 34	0	0	0	0	0
Gonad 35	0	0	0	0	0
Gonad 36	0	0	0	0	0
Gonad 37	0	0	0	0	0
Gonad 38	0	0	0	0	0
Gonad 39	0	0	0	0	0
Gonad 40	0	0	0	0	0
Gonad 41	0	0	0	0	0
Gonad 42	0	0	0	0	0
Gonad 43	0	0	0	0	0
Gonad 44	0	1	0	0	0
Gonad 45	0	0	0	0	0
Gonad 46	0	2	0	0	0
Gonad 47	0	0	0	0	0
Gonad 48	0	1	0	1	0
Gonad 49	0	0	0	0	0
Gonad 50	0	0	0	0	0
Gonad 51	0	0	0	0	0
Gonad 52	0	1	0	0	0
Gonad 53	0	0	0	0	0
Gonad 54	0	0	0	0	1
Gonad 55	0	1	0	0	0
Gonad 56	0	0	0	1	0
Gonad 57	0	0	0	0	0
Gonad 58	2	0	0	0	2
Gonad 59	0	0	0	0	0
Gonad 60	0	1	0	0	1
Gonad 61	0	0	0	0	0
Gonad 62	1	1	0	2	1
Gonad 63	1	0	0	0	1
Gonad 64	0	0	0	0	1
Gonad 65	1	0	0	0	0
Gonad 66	0	0	0	0	0
Gonad 67	2	0	0	0	0
Gonad 68	1	2	0	0	0
Gonad 69	0	0	0	0	1
Gonad 70	1	2	0	0	0
Gonad 71	1	0	0	0	0
Gonad 72	0	2	0	0	1
Gonad 73	0	0	0	0	0
Gonad 74	0	0	0	0	1
Gonad 75	0	0	0	1	0
Gonad 76	0	0	0	0	0
Gonad 77	0	0	0	0	2
Gonad 78	0	0	0	0	1
Gonad 79	0	0	1	0	0
Gonad 80	0	0	0	0	0
Gonad 81	0	0	1	0	0
Gonad 82	0	0	0	0	0
Gonad 83	0	0	0	0	3
Gonad 84	0	2	0	0	0
Gonad 85	0	0	2	0	0
Gonad 86	1	2	0	0	0
Gonad 87	2	0	0	0	0
Gonad 88	2	2	0	0	1
Gonad 89	0	0	0	3	0
Gonad 90	2	1	0	0	0
Gonad 91	0	0	0	0	0
Gonad 92	1	2	0	0	0
Gonad 93	0	0	0	0	0
Gonad 94	0	1	0	0	0
Gonad 95	0	0	0	0	2
Gonad 96	0	0	0	0	1
Gonad 97	0	0	0	2	2
Gonad 98	1	0	0	3	0
Gonad 99	0	0	0	0	0
Gonad 100	0	0		2	0
Gonad 101	0	0		0	0
Gonad 102	0	0		0	0
Gonad 103	1	0		1	0
Gonad 104	0	0		0	0
Gonad 105				0
Gonad 106				1
Gonad 107				1
Gonad 108				1
Two-tayled Mann-Whitney test 95% C.I. against DDM6+EtOH (exact p values)		0.6607	0.0027	0.9941	0.0547

### Sheet: S1d_Chromosome defects
Chromosome morphology defects at diakinesis (Figure S1d)
	Minus 1 oocyte
	# of oocytes with 6 bivalents	a: chromosome fragments		b: chromatin bridges		c: frayed chrosmosomes		total number of abnormal oocyes
Genotype/Treatment		normal	abnormal	normal	abnormal	normal	abnormal	normal	abnormal
DDM6+EtOH	60	60	0	60	0	60	0	60	0
DDM6+AUX	60	60	0	60	0	60	0	60	0
DDM6+AUX+OA	63	63	0	63	0	63	0	63	0
DDM6	40	40	0	40	0	40	0	40	0
WT	46	46	0	46	0	46	0	46	0
	Minus 2 oocyte
	# of oocytes with 6 bivalents	a: chromosome fragments		b: chromatin bridges		c: frayed chrosmosomes		total number of abnormal oocyes
Genotype/Treatment		normal	abnormal	normal	abnormal	normal	abnormal	normal	abnormal
DDM6+EtOH	60	60	0	60	0	60	0	60	0
DDM6+AUX	60	60	0	60	0	60	0	60	0
DDM6+AUX+OA	63	63	0	63	0	63	0	63	0
DDM6	40	40	0	40	0	40	0	40	0
WT	46	46	0	46	0	46	0	46	0
